# Genetic and clinical analyses of psychosis spectrum symptoms in a large multi-ethnic youth cohort reveal significant link with ADHD

**DOI:** 10.1101/814087

**Authors:** Loes Olde Loohuis, Eva Mennigen, Anil Ori, Diana Perkins, Elise Robinson, Jean Addington, Kristin S. Cadenhead, Barbara A. Cornblatt, Daniel H. Mathalon, Thomas H. McGlashan, Larry J. Seidman, Matcheri Keshavan, William Stone, Ming T. Tsuang, Elaine F. Walker, Scott W. Woods, Tyrone D. Cannon, Ruben C. Gur, Raquel E. Gur, Carrie E. Bearden, Roel A. Ophoff

**Affiliations:** Center for Neurobehavioral Genetics, Semel Institute for Neuroscience and Human Behavior, University of California, Los Angeles, California, USA; Department of Psychiatry and Psychotherapy, University Hospital Carl Gustav Carus, Technische Universität Dresden, Dresden, Germany; Department of Psychiatry, University of North Carolina, Chapel Hill, NC, USA; Stanley Center for Psychiatric Research, Broad Institute of MIT and Harvard, Cambridge, Massachusetts, USA; Program in Medical and Population Genetics, Broad Institute of MIT and Harvard, Cambridge, Massachusetts, USA; Department of Epidemiology, Harvard T.H. Chan School of Public Health, Boston, Massachusetts, USA; Department of Psychiatry, Hotchkiss Brain Institute, Calgary, Alberta, Canada; Department of Psychiatry, UCSD, San Diego, CA; Department of Psychiatry, Zucker Hillside Hospital, Long Island NY; Department of Psychiatry, UCSF, and SFVA Medical Center, San Francisco CA; Department of Psychiatry, Yale University, New Haven CT; Department of Psychiatry, Harvard Medical School at Beth Israel Deaconess Medical Center and Massachusetts General Hospital, Boston MA; Departments of Psychology and Psychiatry, Emory University, Atlanta GA; Department of Psychology, Yale University, New Haven CT; Department of Psychiatry, University of Pennsylvania School of Medicine and the Penn-CHOP Lifespan Brain Institute; Philadelphia, USA; Department of Psychology, University of California, Los Angeles, California, USA; Department of Human Genetics, David Geffen School of Medicine, University of California, Los Angeles, California, USA; Department of Psychiatry, Erasmus University Medical Center, Rotterdam, The Netherlands

## Abstract

**Objective:** Psychotic symptoms are an important feature of severe neuropsychiatric disorders, but are also common in the general population, especially in youth. The genetic etiology of psychosis symptoms in youth remains poorly understood. To characterize genetic risk for psychosis spectrum symptoms (PS), we leverage a community-based multi-ethnic sample of children and adolescents aged 8-22 years, the Philadelphia Neurodevelopmental Cohort (n = 7,225, 20% PS).

**Methods:** Using an elastic net regression model, we aim to classify PS status using polygenic scores (PGS) based on a range of heritable psychiatric and brain-related traits in a multi-PGS model. We also perform univariate PGS associations and evaluate age-specific effects.

**Results:** The multi-PGS analyses do not improve prediction of PS status over univariate models, but reveal that the attention deficit hyperactivity disorder (ADHD) PGS is robustly and uniquely associated with PS (OR 1.12 (1.05, 1.18) P = 0.0003). This association is: i) driven by subjects of European ancestry (OR=1.23 (1.14, 1.34), P=4.15×10^−7^) but is not observed in African American subjects (P=0.65) and ii) independent of phenotypic overlap. We also find a significant interaction with age (P=0.01), with a stronger association in younger children. In an independent sample, we replicate an increased ADHD PGS in 328 youth at clinical high risk for psychosis, compared to 216 unaffected controls (OR 1.06, CI(1.01, 1.11), P= 0.02).

**Conclusions:** Our findings suggest that PS in youth may reflect a different genetic etiology than psychotic symptoms in adulthood, one more akin to ADHD, and shed light on how genetic risk can be investigated across early disease trajectories.
