## Supplementary material for "Genetic and clinical analyses of psychosis spectrum symptoms in a large multi-ethnic youth cohort reveal significant link with ADHD": Table S1

### Sheet: Sheet1
Filename	Download_link	Trait	Consortium/first author/database	Ethnic	Sex	Public	Sample size	N_SNP	PMID	Subcategory	Publish year	H2	SE_h2	Z_h2	LambdaGC	Chi2	Intercept
ENIGMA2_MeanCaudate_Combined_GenomeControlled_Jan23.tbl.gz.tab	http://enigma.ini.usc.edu/	Mean Caudate	ENIGMA	European	Males and females	Public	30717	7277001	25607358	brain_volume	2015	0.25	0.0383	6.52742	1.0285	1.033	0.9684
ENIGMA2_MeanPutamen_Combined_GenomeControlled_Jan23.tbl.gz.tab	http://enigma.ini.usc.edu/	Mean Putamen	ENIGMA	European	Males and females	Public	30717	7282885	25607358	brain_volume	2015	0.2933	0.0435	6.74253	1.0135	1.0276	0.9514
Neuroticism_Full.txt.gz.tab	http://www.thessgac.org/#!data/kuzq8	Neuroticism	SSGAC	European	Males and females	Public	170911	6524433	27089181	personality	2016	0.0881	0.0068	12.9559	1.2365	1.3074	0.9934
pgc.cross.full.2013-03.txt.tab	https://www.med.unc.edu/pgc/results-and-downloads	PGC cross-disorder analysis	PGC	European	Males and females	Public	61220	1249700	23453885	psychiatric	2013	0.1718	0.0127	13.5276	1.2234	1.2454	1.0142
ckqny.scz2snpres.gz.tab	https://www.med.unc.edu/pgc/results-and-downloads	Schizophrenia	PGC	Mixed	Males and females	Public	77096	1103378	25056061	psychiatric	2014	0.4541	0.0196	23.1684	1.5995	1.8089	1.0635
SWB_Full.txt.gz.tab	http://www.thessgac.org/#!data/kuzq8	Subjective well being	SSGAC	European	Males and females	Public	298420	2268675	27089181	psychiatric	2016	0.0251	0.0021	11.9524	1.1301	1.1526	1.0011
converge.MDD.summary_stats.2Sep2015.tbl.gz	https://www.med.unc.edu/pgc/results-and-downloads	Major depressive disorder	Converge	Asian	Females	correspondence	10640	4714876	26176920	psychiatric	2015	0.2718	0.05	5.436	1.0772	1.0861	1.03
MDD_23andme_sumstats.txt	via correspondence	Depressive symptoms	23andme	European	Males and females	correspondence	307354	8672314	27479909	psychiatric	2016	0.049	0.002	24.5	1.26	1.31	1.03
Morningness_23andme_sumstats.txt	via correspondence	Morningness	23andme	Mixed	Males and females	correspondence	89283	6396177	26835600	sleep	2016	0.049	0.0028	17.5	1.2531	1.3017	1.0102
daner_PGC_BIP32b_mds7a	via correspondence	Bipolar disorder	PGC	European	Males and females	Public	51710	5238022	31043756	psychiatric	2019	0.23	0.0173	13.2948	1.3238	1.3869	1.02
daner_AUT_meta14.hg19.Mar2016_info_0.60_maf_0.05_release_Jun2017.tar.gz	https://www.med.unc.edu/pgc/results-and-downloads	Autism spectrum disorder	PGC	European	Males and females	Public	16000	4363733	28540026	psychiatric	2017	0.1579	0.0209	7.55502	1.07	1.08	0.98
MDD2018_ex23andMe.gz	https://www.med.unc.edu/pgc/results-and-downloads	Depression	PGC	European	Males and females	Public	173000	5896036	29700475	psychiatric	2018	0.1022	0.0063	16.2222	1.2365	1.26	1
adhd_jul2017	https://www.med.unc.edu/pgc/results-and-downloads	ADHD	PGC	European	Males and females	Public	55374	8047421	30478444	psychiatric	2019	0.1918	0.0124	15.4677	1.24	1.29	1.03
